# Modified meiosis in the tardigrade *Hypsibius exemplaris* maintains heterozygosity across the genome

**DOI:** 10.64898/2026.03.11.711151

**Authors:** Adriana N. Coke, Siqin Aurora Zhang, Lillian D. Papell, Christina L. Burch, Bob Goldstein

## Abstract

In asexual reproduction, meiosis must be bypassed or altered to maintain ploidy from mother to daughter without fertilization. Most of the ways meiosis can be modified to this end are expected to reduce heterozygosity within individuals; however, many asexual species are highly heterozygous. Asexual reproduction is especially common among species of microscopic, desiccation-tolerant animals such as rotifers, nematodes, and tardigrades, but the cellular and genetic mechanisms underlying asexual reproduction have not been definitively documented in any species of tardigrade. Here, we show that the asexual tardigrade *Hypsibius exemplaris* fails to complete the cell division of meiosis I, followed by a complete meiosis II-like division, and reproduction proceeds without detectable loss of heterozygosity. We used a combined cytological and genomic approach to characterize the mechanism of reproduction and pattern of allele inheritance in this species. Furthermore, we identified heterozygous variants in a subset of transcriptionally active genes consistent with loss of function in one allele, suggesting that maintained heterozygosity in this species allowed divergence between alleles over time. This work establishes the meiotic mechanism and inheritance pattern of reproduction in *H. exemplaris*, which provides a framework for interpreting genetic variation in this organism as a laboratory model. Additionally, our finding that meiosis is modified in *H. exemplaris* via a mechanism that maintains heterozygosity across the genome adds to a growing list of asexual animals that have evolved to reproduce clonally despite the expected long-term costs.

**Article Summary:** Asexual animals must alter meiosis, a highly conserved process of two cell divisions normally used to make eggs and sperm. This study represents the first combined cytological and genetic characterization of how meiosis is modified in a tardigrade. The authors found that the model tardigrade *Hypsibius exemplaris* modifies meiosis by skipping cytokinesis of the first division, followed by a complete second division. They also found that this species preserves heterozygosity across the genome and from generation to generation. Finally, some genes show evidence of divergence between alleles, supporting a broader conclusion that maintaining heterozygosity influences how asexual species evolve.
