## Supplementary material for "Modified meiosis in the tardigrade *Hypsibius exemplaris* maintains heterozygosity across the genome": Table S1

### Sheet: Sheet1
Locus	Locus	Gene ID	Uniprot Annotation	Step 1 Forward Primer	Step 1 Reverse Primer	Step 2 Forward Primer	Step 2 Reverse Primer	Enzyme used for Genotyping
1	1	BV898_04098	NADH-ubiquinone oxidoreductase	ggtgatgacctacactgtaacc	tttctctccattatctttttcc	agttgtaatcgtgtgatctgtt	caatcagctaattcattctctc	BstB1 (NEB R0519S)
2	2	BV898_05498	Protein unc-50-like A	agacttaccacgacgattttat	attggagattctgtgtttgatt	gcgaaaatgtctataatctctc	gcaatgagaaagagttgtagat	Xho1 (NEB R0146S)
3	3	BV898_09033	DNA oxidative demethylase ALKBH1	gtagcaaataaaaatgtgaacg	agaagagcgagaatacgtaatc	aactgatcagctgatatgaaac	gtagactgttcgtttgattgtt	BsaBI (NEB R0537S)
	Chr 1 End	NA	NA	ACGACTATGTCGGGAGTGGA	GTCCGTCGCGGACATCTAAT	NA	NA	BtsI-v2 (NEB R0667)
	Chr 2 End	NA	NA	TGATCGGCCGTTGAAAGTCA	ATTAGGTTCATTAGGTTCGGCG	NA	NA	BspEI (NEB R0540)
