## Supplementary material for "Modified meiosis in the tardigrade *Hypsibius exemplaris* maintains heterozygosity across the genome": Table S2

### Sheet: Sheet1
Description	NCBI Accession Number	Citation(s)
NCBI scaffold-level reference genome assembly	GCA_002082055.1	Yoshida et al. (2017)
Putative chromosome-level genome assembly generated with Hi-C data	NA	Dudchenko et al. (2017); Dudchenko et al. (2018); Hoencamp et al. (2021); dnazoo.org
Single-tardigrade whole-genome sequencing replicate 1	SRR3706607	Arakawa et al. (2016)
Single-tardigrade whole-genome sequencing replicate 2	SRR3706608	Arakawa et al. (2016)
Single-tardigrade whole-genome sequencing replicate 3	SRR3706609	Arakawa et al. (2016)
Single-tardigrade whole-genome sequencing replicate 4	SRR3706610	Arakawa et al. (2016)
Bulk tardigrade whole-genome sequencing replicate 1	SRR2986339	Boothby et al. (2015)
Bulk tardigrade whole-genome sequencing replicate 2	SRR2986435	Boothby et al. (2015)
Bulk tardigrade whole-genome sequencing replicate 3	SRR2986451	Boothby et al. (2015)
Bulk active tardigrade RNA sequencing replicate 1	SRR5218239	Yoshida et al. (2017)
Bulk active tardigrade RNA sequencing replicate 2	SRR5218240	Yoshida et al. (2017)
Bulk active tardigrade RNA sequencing replicate 3	SRR5218241	Yoshida et al. (2017)
