## Supplementary material for "Modified meiosis in the tardigrade *Hypsibius exemplaris* maintains heterozygosity across the genome": Table S3

Gene_ID	NCBI_Scaffold	NCBI_Position	Protein_Annotation	Variant_Annotation	Variant_AA_Position	Percent_Gene_Heterozygous	TPM	Genome_Percentile
BV898_07127	MTYJ01000045.1	409979	Uncharacterized protein	stop_gained	70/72	4.64929859719439	5443.32310933333	99.9448483329155
BV898_08182	MTYJ01000057.1	198158	Chitin-binding type-2 domain-containing protein	stop_gained	154/156	0.724181360201511	1235.71212533333	99.4785660566558
BV898_19089	MTYJ01000442.1	23890	Polysaccharide lyase 14 domain-containing protein	start_lost	1/297	0.224131490474412	893.857006333333	99.1175733266483
BV898_17134	MTYJ01000281.1	15256	Large ribosomal subunit protein uL6 (60S ribosomal protein L9)	stop_gained	2/250	0.81857219538379	856.768951666667	99.057407871647
BV898_01786	MTYJ01000007.1	130552	Endoplasmic reticulum transmembrane protein	stop_gained	29/310	0.313638203156617	422.870369	97.9493607420406
BV898_19993	MTYJ01001057.1	1333	NA	stop_gained	73/278	0.153452685421995	201.239782666667	96.079217849085
BV898_07161	MTYJ01000046.1	55999	Lipid storage droplets surface-binding protein 1	frameshift_variant&splice_region_variant	8/397	0.161290322580645	190.054805	95.8786663324141
BV898_14744	MTYJ01000185.1	132289	Uncharacterized protein	start_lost	1/289	0.731822474032106	180.746677333333	95.7031837553271
BV898_09705	MTYJ01000077.1	327760	Cullin-4	frameshift_variant	16/1490	0.293135036103028	162.835947666667	95.3171220857358
BV898_01817	MTYJ01000007.1	264559	Uncharacterized protein	stop_gained	99/106	3.35403726708075	161.178663666667	95.2870393582351
BV898_11180	MTYJ01000101.1	225221	Uncharacterized protein	frameshift_variant	198/204	0.624830209182287	102.917061	92.7901729756831
BV898_02503	MTYJ01000010.1	801992	NADH dehydrogenase [ubiquinone] 1 alpha subcomplex subunit 8	splice_acceptor_variant&intron_variant		0.433763188745604	92.3029646666667	92.0130358485836
BV898_05738	MTYJ01000032.1	119653	Very-long-chain 3-oxoacyl-CoA reductase	splice_acceptor_variant&intron_variant		0.310679611650485	78.5377293333333	90.7144647781399
BV898_13155	MTYJ01000141.1	127187	RNA helicase (EC 3.6.4.13)	frameshift_variant	94/923	0.413327709827077	77.2547373333333	90.5740787164703
BV898_10850	MTYJ01000096.1	89421	Uncharacterized protein	splice_acceptor_variant&intron_variant		1.12517580872011	72.706339	90.0075206818751
BV898_14758	MTYJ01000186.1	32053	G-protein coupled receptors family 1 profile domain-containing protein	stop_lost&splice_region_variant	314/313	0.27315296566077	68.4576156666667	89.3607420406117
BV898_07645	MTYJ01000051.1	153419	Small integral membrane protein 20	stop_gained	50/80	1.6743648960739	64.3658726666667	88.6688393080973
BV898_10279	MTYJ01000087.1	188375	Uncharacterized protein	frameshift_variant	181/186	1.25843279709393	62.3973953333333	88.3780396089245
BV898_18166	MTYJ01000343.1	12372	Uncharacterized protein	splice_donor_variant&intron_variant		2.26545842217484	46.6365493333333	84.6176986713462
BV898_00859	MTYJ01000003.1	412550	Reticulon-like protein	splice_acceptor_variant&intron_variant		0.455100794135614	45.8344133333333	84.3218851842567
BV898_13116	MTYJ01000140.1	79372	EGF-like calcium-binding domain-containing protein	stop_gained	333/337	0.440449438202247	42.5919693333333	83.218851842567
BV898_01555	MTYJ01000006.1	295280	Extradiol ring-cleavage dioxygenase class III enzyme subunit B domain-containing protein	stop_lost&splice_region_variant	341/340	1.87106918238994	40.3675416666667	82.5770869892203
BV898_17024	MTYJ01000275.1	15097	Ell-associated factor Eaf	splice_donor_variant&intron_variant		0.255791505791506	39.8727903333333	82.3915768362998
BV898_15934	MTYJ01000228.1	14426	Uncharacterized protein	frameshift_variant	31/182	2.65243902439024	37.957953	81.6746051642016
BV898_14880	MTYJ01000190.1	94284	Uncharacterized protein	splice_donor_variant&intron_variant		0.720180045011253	35.465594	80.591626974179
BV898_00528	MTYJ01000002.1	598573	Glutathione S-transferase omega (GSTO) (EC 1.20.4.2) (EC 1.8.5.1) (EC 2.5.1.18) (Glutathione-dependent dehydroascorbate reductase) (Monomethylarsonic acid reductase)	frameshift_variant&start_lost	1/239	1.43953934740883	35.307392	80.4963650037603
BV898_07915	MTYJ01000054.1	123391	Dynamin-1-like protein	splice_donor_variant&intron_variant		0.504201680672269	34.852428	80.2907996991727
BV898_15006	MTYJ01000194.1	47460	Serine/threonine-protein kinase tousled-like 2	frameshift_variant&splice_region_variant	902/954	0.358003211991435	29.924931	77.3176234645275
BV898_05593	MTYJ01000031.1	12042	Solute carrier organic anion transporter family member	frameshift_variant	4/807	0.16952532907858	29.1531163333333	76.7761343695162
BV898_02200	MTYJ01000009.1	241092	Uncharacterized protein	stop_lost&splice_region_variant	116/115	2.36786469344609	28.1054493333333	75.9639007269992
BV898_10365	MTYJ01000088.1	189065	Uncharacterized protein	start_lost	1/114	4.12087912087912	27.8889253333333	75.793431937829
BV898_11288	MTYJ01000103.1	269765	Phosphatidate phosphatase LPIN3	frameshift_variant	8/948	0.309734513274336	27.5485003333333	75.5828528453246
BV898_02756	MTYJ01000012.1	201336	WD repeat-containing protein 75	stop_lost&splice_region_variant	910/909	0.326699211415697	26.1165596666667	74.5149160190524
BV898_06661	MTYJ01000041.1	59387	Uncharacterized protein	splice_donor_variant&intron_variant		0.425170068027211	25.886253	74.3143645023816
BV898_07918	MTYJ01000054.1	135921	Uncharacterized protein	frameshift_variant	33/128	3.14447592067989	24.0501533333333	72.7901729756831
BV898_00921	MTYJ01000003.1	756729	PIN domain-containing protein	stop_gained	7/1628	0.302818541812252	22.9573056666667	71.8024567560792
BV898_00159	MTYJ01000001.1	846770	peptidylprolyl isomerase (EC 5.2.1.8)	stop_gained	359/362	0.289375775113683	22.428615	71.2910503885686
BV898_04632	MTYJ01000023.1	302076	Uncharacterized protein	stop_gained	6/104	3.50877192982456	22.3937433333333	71.2509400852344
BV898_18851	MTYJ01000408.1	2622	Uncharacterized protein	frameshift_variant	875/1130	0.329994107248085	22.0982613333333	71.0152920531462
BV898_08676	MTYJ01000063.1	331272	Cytochrome P450 2A9	stop_gained	46/579	0.17043415859347	21.9740886666667	70.8247681123088
BV898_02281	MTYJ01000009.1	608919	DNA replication licensing factor MCM2 (EC 3.6.4.12)	stop_gained	15/906	0.314185228604924	21.8936143333333	70.7445475056405
BV898_16199	MTYJ01000237.1	20556	Ribosomal RNA small subunit methyltransferase NEP1	stop_lost&splice_region_variant	838/837	0.347470984381717	19.90662	68.8794184006017
BV898_01891	MTYJ01000007.1	667339	Protein Fe65-like protein	splice_acceptor_variant&intron_variant		0.210106963545077	19.1400363333333	68.062170970168
BV898_14244	MTYJ01000171.1	80336	dolichyl-P-Glc:Glc1Man9GlcNAc2-PP-dolichol alpha-1,3-glucosyltransferase (EC 2.4.1.265) (Asparagine-linked glycosylation protein 8 homolog)	stop_gained	289/909	0.623006192531432	18.7681066666667	67.7362747555778
BV898_13101	MTYJ01000140.1	29319	NAD(+) kinase (EC 2.7.1.23)	splice_acceptor_variant&intron_variant		0.183468520664349	18.5332786666667	67.4555026322386
BV898_11382	MTYJ01000105.1	106521	Uncharacterized protein	stop_gained	507/507	0.535795713634291	18.3458736666667	67.2098270243169
BV898_09871	MTYJ01000080.1	84448	Rieske domain-containing protein	splice_donor_variant&intron_variant		0.958135520069055	18.2396873333333	67.1245926297318
BV898_09416	MTYJ01000074.1	111181	2-oxoglutarate dehydrogenase E1 component DHKTD1, mitochondrial	frameshift_variant	115/1051	0.31811377245509	16.178266	64.5174229130108
BV898_04306	MTYJ01000021.1	330227	Tubulin--tyrosine ligase-like protein 12	stop_lost&splice_region_variant	641/640	0.381447767663632	14.9566896666667	62.8077212333918
BV898_18248	MTYJ01000349.1	13753	Ubiquitin-like domain-containing protein	stop_gained	274/355	0.396494156928214	14.6872466666667	62.4517422913011
BV898_12415	MTYJ01000125.1	215984	Uncharacterized protein	splice_acceptor_variant&intron_variant		0.757339163023111	14.4369963333333	62.0355978942091
BV898_00808	MTYJ01000003.1	167073	Kinetochore protein NDC80	splice_donor_variant&intron_variant		0.403866525423729	14.382855	61.950363499624
BV898_06705	MTYJ01000041.1	313485	HTH CENPB-type domain-containing protein	stop_gained	385/936	0.315498882608124	14.0159306666667	61.4138881925295
BV898_06287	MTYJ01000036.1	447750	Ran-binding protein 3	splice_acceptor_variant&disruptive_inframe_deletion&splice_region_variant&intron_variant	478/1068	0.349769084487911	13.9108123333333	61.2233642516921
BV898_18135	MTYJ01000340.1	33434	Splicing factor 3B subunit 3	frameshift_variant	1268/1299	0.364094664612799	13.5042693333333	60.5715718225119
BV898_19121	MTYJ01000447.1	24622	Uncharacterized protein	stop_gained	109/203	0.38942167974426	13.2948046666667	60.2707445475056
BV898_07590	MTYJ01000050.1	312291	Poly [ADP-ribose] polymerase (PARP) (EC 2.4.2.-)	stop_gained	595/595	0.641466208476518	12.3145583333333	58.6613186262221
BV898_14125	MTYJ01000168.1	47246	Uncharacterized protein	stop_gained	97/98	7.67955801104972	11.79132	57.808974680371
BV898_05481	MTYJ01000030.1	20193	Uncharacterized protein	stop_gained	495/523	0.79963789981895	11.448781	57.2574580095262
BV898_05481	MTYJ01000030.1	20227	Uncharacterized protein	stop_gained	506/523	0.79963789981895	11.448781	57.2574580095262
BV898_12655	MTYJ01000130.1	133337	Methyltransferase domain-containing protein	frameshift_variant	288/299	1.28475551294343	11.1416086666667	56.6407620957633
BV898_18843	MTYJ01000406.1	19228	Major heat shock 70 kDa protein Ba	stop_gained	56/483	1.12912912912913	10.805668	56.0691902732514
BV898_01712	MTYJ01000006.1	901039	Uncharacterized protein	splice_donor_variant&splice_region_variant&intron_variant		1.62025316455696	10.6612	55.8335422411632
BV898_14505	MTYJ01000178.1	164274	Presequence protease, mitochondrial	frameshift_variant&stop_lost&splice_region_variant	1052/1051	0.177087097940007	10.5609103333333	55.6580596640762
BV898_03096	MTYJ01000014.1	510763	MAM domain-containing protein	stop_gained	541/863	0.755102040816326	10.5056113333333	55.5678114815743
BV898_04086	MTYJ01000020.1	144714	Beta-1,3-N-acetylglucosaminyltransferase lunatic fringe	frameshift_variant&stop_lost&splice_region_variant	356/355	0.335837384003535	10.2853473333333	55.2118325394836
BV898_10169	MTYJ01000085.1	165417	Uncharacterized protein	splice_acceptor_variant&intron_variant		0.955734406438632	9.06625133333333	52.7751316119328
BV898_14924	MTYJ01000192.1	31016	E3 ubiquitin-protein ligase RNF25	frameshift_variant	172/483	0.0498545907769007	8.84953633333333	52.3138631235899
BV898_08096	MTYJ01000056.1	143031	DnaJ-like protein subfamily C member 13	stop_gained	136/1120	0.343007915567282	8.69254433333333	51.9478566056656
BV898_01419	MTYJ01000005.1	665296	NodB homology domain-containing protein	start_lost	1/535	0.471625766871166	8.55556033333333	51.6169466031587
BV898_13878	MTYJ01000160.1	40156	SMP-30/Gluconolactonase/LRE-like region domain-containing protein	frameshift_variant	400/412	0.433526011560694	8.36127633333333	51.2409125094009
BV898_16970	MTYJ01000272.1	72566	Beta-1,3-N-acetylglucosaminyltransferase lunatic fringe	splice_acceptor_variant&intron_variant		0.259981429897864	7.94431366666667	50.448734018551
BV898_05900	MTYJ01000033.1	335705	CUB domain-containing protein	stop_lost&splice_region_variant	724/723	0.265604249667995	7.88746633333333	50.3434444722988
BV898_09527	MTYJ01000075.1	294546	WW domain-containing protein	splice_acceptor_variant&intron_variant		0.173465096719933	7.65842066666667	49.9423414389571
BV898_08671	MTYJ01000063.1	313357	Uncharacterized protein	stop_gained	393/402	0.486052409129332	7.44621633333333	49.4710453747806
BV898_13268	MTYJ01000144.1	131334	BOD1/SHG1 domain-containing protein	frameshift_variant	29/995	0.596930073905628	7.41166866666667	49.4008523439459
BV898_15327	MTYJ01000204.1	64541	non-specific serine/threonine protein kinase (EC 2.7.11.1)	splice_donor_variant&intron_variant		0.239823697173969	7.32939566666667	49.265480070193
BV898_02869	MTYJ01000013.1	74983	Uncharacterized protein	frameshift_variant&splice_region_variant	707/717	0.654843110504775	7.25208133333333	49.1250940085234
BV898_02869	MTYJ01000013.1	74994	Uncharacterized protein	frameshift_variant&splice_region_variant	702/717	0.654843110504775	7.25208133333333	49.1250940085234
BV898_00516	MTYJ01000002.1	555308	BTB domain-containing protein	frameshift_variant&stop_lost&splice_region_variant	674/673	1.41682143804723	6.933548	48.5184256705941
BV898_13529	MTYJ01000151.1	81532	Transformation/transcription domain-associated protein	start_lost	1/1355	0.308187056143642	6.77760266666667	48.1724743043369
BV898_12065	MTYJ01000117.1	251872	F-box domain-containing protein	stop_gained	376/404	0.211302211302211	6.659328	47.9017297568313
BV898_05129	MTYJ01000026.1	674341	Uncharacterized protein	frameshift_variant	2/72	NA	6.604398	47.7563299072449
BV898_02782	MTYJ01000012.1	347318	DnaJ-like protein subfamily B member 3	splice_acceptor_variant&intron_variant		0.370764321531682	6.41789666666667	47.3301579343194
BV898_10070	MTYJ01000082.1	234029	DDE-1 domain-containing protein	stop_gained	52/144	0.95450852965069	6.32868533333333	47.1095512659815
BV898_16586	MTYJ01000252.1	56819	UPAR/Ly6 domain-containing protein	frameshift_variant&stop_lost&splice_region_variant	366/365	0.455089820359281	6.19707366666667	46.7485585359739
BV898_15577	MTYJ01000213.1	116057	G-protein coupled receptors family 1 profile domain-containing protein	frameshift_variant	98/157	2.84210526315789	5.72544633333333	45.6756079217849
BV898_00880	MTYJ01000003.1	534213	Uncharacterized protein	splice_acceptor_variant&intron_variant		0.461975835110163	5.30085233333333	44.8383053396841
BV898_12524	MTYJ01000128.1	29874	Uncharacterized protein	splice_donor_variant&intron_variant		0.0860927152317881	4.96875466666667	43.9759338179995
BV898_19481	MTYJ01000539.1	8687	Uncharacterized protein	frameshift_variant	488/580	0.134721371708512	4.932968	43.8806718475808
BV898_05977	MTYJ01000034.1	198057	Bulb-type lectin domain-containing protein	splice_acceptor_variant&intron_variant		0.20300931454502	4.13404333333333	41.9002256204563
BV898_06737	MTYJ01000041.1	503990	Tc1-like transposase DDE domain-containing protein	frameshift_variant	52/168	8.03149606299213	3.71971233333333	40.7620957633492
BV898_02911	MTYJ01000013.1	328871	Receptor ligand binding region domain-containing protein	frameshift_variant	212/323	1.10120201628538	3.26096666666667	39.2830283279017
BV898_17634	MTYJ01000308.1	3458	Uncharacterized protein	stop_gained	47/418	0.573816945310286	3.22026333333333	39.167711205816
BV898_02083	MTYJ01000008.1	586286	Tc1-like transposase DDE domain-containing protein	frameshift_variant	131/246	2.38636363636364	2.77643233333333	37.6836299824517
BV898_08611	MTYJ01000063.1	9321	Mitogen-activated protein kinase kinase kinase nsy-1	splice_donor_variant&intron_variant		0.449897750511247	2.727945	37.5332163449486
BV898_11575	MTYJ01000108.1	135653	DNA 3'-5' helicase (EC 5.6.2.4)	stop_gained	105/1089	0.498372660699756	2.62408766666667	37.1672098270243
BV898_17208	MTYJ01000285.1	49204	Luminal-binding protein 5	stop_gained	51/588	1.21212121212121	2.61576	37.1170719478566
BV898_17208	MTYJ01000285.1	49251	Luminal-binding protein 5	stop_gained	67/588	1.21212121212121	2.61576	37.1170719478566
BV898_00037	MTYJ01000001.1	219658	non-specific serine/threonine protein kinase (EC 2.7.11.1)	splice_donor_variant&intron_variant		0.132979616508278	2.41533333333333	36.4201554274254
BV898_02717	MTYJ01000012.1	33616	Guanylate cyclase (EC 4.6.1.2);guanylate cyclase (EC 4.6.1.2)	splice_acceptor_variant&intron_variant		0.203454575651885	2.28677733333333	35.8686387565806
BV898_14254	MTYJ01000171.1	141621	Uncharacterized protein	splice_acceptor_variant&intron_variant		0.844304522037779	2.15623333333333	35.3321634494861
BV898_08246	MTYJ01000058.1	103247	Mariner Mos1 transposase	stop_gained	192/214	3.65325077399381	2.134829	35.246929054901
BV898_10797	MTYJ01000095.1	194851	Endochitinase EP3	stop_gained	112/291	5.74686431014823	2.094795	35.0864878415643
BV898_14521	MTYJ01000179.1	82126	Uncharacterized protein	splice_acceptor_variant&intron_variant		0.345303867403315	2.07279866666667	34.9962396590624
BV898_04871	MTYJ01000025.1	172364	F-box domain-containing protein	stop_lost&splice_region_variant	311/310	0.641947980077476	1.95790566666667	34.3845575332163
BV898_09034	MTYJ01000069.1	219803	5'-nucleotidase (EC 3.1.3.5)	stop_lost&splice_region_variant	310/309	0.33106960950764	1.95034966666667	34.3444472298822
BV898_13390	MTYJ01000147.1	153971	HTH psq-type domain-containing protein	frameshift_variant	80/104	10.0632911392405	1.93381133333333	34.2541990473803
BV898_14237	MTYJ01000171.1	41385	Uncharacterized protein	frameshift_variant	45/386	1.27338877338877	1.85876333333333	33.9232890448734
BV898_01774	MTYJ01000007.1	77939	Uncharacterized protein	frameshift_variant	11/245	0.565693430656934	1.84475933333333	33.8631235898721
BV898_02727	MTYJ01000012.1	71174	Metalloendopeptidase (EC 3.4.24.-)	frameshift_variant	210/388	0.51965811965812	1.82111	33.7829029832038
BV898_00767	MTYJ01000002.1	1745512	Uncharacterized protein	stop_gained	265/266	1.99456029011786	1.80321533333333	33.6725996490349
BV898_02723	MTYJ01000012.1	58373	Uncharacterized protein	stop_gained	90/286	0.829931972789116	1.78292233333333	33.5622963148659
BV898_01110	MTYJ01000003.1	1565502	Uncharacterized protein	stop_gained&splice_region_variant	17/150	1.55930470347648	1.684476	33.0759588869391
BV898_12115	MTYJ01000119.1	63869	Uncharacterized protein	frameshift_variant	58/374	0.584277620396601	1.60983566666667	32.6798696415142
BV898_07400	MTYJ01000048.1	310778	Adhesive plaque matrix protein	splice_acceptor_variant&splice_region_variant&intron_variant		0.579932923420906	1.565133	32.4592629731762
BV898_13162	MTYJ01000141.1	190893	Cathepsin B-like cysteine proteinase 5	splice_donor_variant&intron_variant		0.228816589202717	1.48858733333333	32.0631737277513
BV898_01733	MTYJ01000006.1	956237	WAP domain-containing protein	frameshift_variant	1221/1268	0.251826869027544	1.44375566666667	31.8375532714966
BV898_17172	MTYJ01000283.1	26599	Uncharacterized protein	start_lost	1/833	0.867421475529584	1.42911966666667	31.7773878164954
BV898_11424	MTYJ01000105.1	273558	PLAT domain-containing protein	splice_donor_variant&intron_variant		3.37150127226463	1.38607766666667	31.52168463274
BV898_04525	MTYJ01000022.1	582377	Chitin-binding type-2 domain-containing protein	stop_gained	1427/1431	0.333260249945187	1.37407033333333	31.4414640260717
BV898_17638	MTYJ01000308.1	23504	Uncharacterized protein	stop_gained	322/408	0.593325092707046	1.322468	31.1456505389822
BV898_15796	MTYJ01000221.1	97379	Low-density lipoprotein receptor-related protein 2	start_lost	1/405	0.270551508844953	1.262518	30.8398094760592
BV898_03071	MTYJ01000014.1	406998	Receptor ligand binding region domain-containing protein	frameshift_variant	80/122	1.513353115727	1.22647166666667	30.5690649285535
BV898_13051	MTYJ01000138.1	190474	Uncharacterized protein	stop_lost&splice_region_variant	112/111	2.09302325581395	1.10570466666667	29.7468037102031
BV898_03539	MTYJ01000016.1	791529	Uncharacterized protein	splice_acceptor_variant&intron_variant		0.779411764705882	1.08769633333333	29.6415141639509
BV898_16043	MTYJ01000231.1	102656	HTH psq-type domain-containing protein	stop_lost&splice_region_variant	121/120	0.988274706867672	0.983644	28.9646527951868
BV898_02129	MTYJ01000008.1	816459	Chitin-binding type-2 domain-containing protein	stop_gained	50/160	NA	0.942440333333333	28.653797944347
BV898_11433	MTYJ01000106.1	23526	CUB domain-containing protein	frameshift_variant	427/435	1.42190305206463	0.933338	28.5585359739283
BV898_17154	MTYJ01000282.1	22761	BTB domain-containing protein	splice_donor_variant&intron_variant		1.12690707350902	0.8482	27.8967159689145
BV898_01619	MTYJ01000006.1	494397	Uncharacterized protein	start_lost	1/212	1.09670987038883	0.799247666666667	27.4605164201554
BV898_06496	MTYJ01000038.1	324221	Receptor ligand binding region domain-containing protein	frameshift_variant&splice_region_variant	81/636	0.607695073714491	0.736572	26.9791927801454
BV898_06496	MTYJ01000038.1	324359	Receptor ligand binding region domain-containing protein	frameshift_variant	71/636	0.607695073714491	0.736572	26.9791927801454
BV898_17020	MTYJ01000274.1	95922	Uncharacterized protein	splice_donor_variant&intron_variant		0.949263502454992	0.689688333333333	26.5078967159689
BV898_06289	MTYJ01000036.1	459691	Uncharacterized protein	frameshift_variant	57/91	2.51540041067762	0.526801666666667	24.79819503635
BV898_00393	MTYJ01000002.1	41351	Guanylate cyclase domain-containing protein	stop_gained	58/69	4.48888888888889	0.514164333333333	24.6527951867636
BV898_09228	MTYJ01000071.1	376461	unspecific monooxygenase (EC 1.14.14.1)	stop_gained	49/164	2.09245742092457	0.498358	24.3920782150915
BV898_18430	MTYJ01000363.1	54869	PiggyBac transposable element-derived protein domain-containing protein	stop_lost&splice_region_variant	125/124	13.9893617021277	0.496859666666667	24.3870644271747
BV898_16787	MTYJ01000263.1	3221	Chorion peroxidase	splice_donor_variant&intron_variant		0.306122448979592	0.395208	22.6673351717222
BV898_02383	MTYJ01000010.1	237373	G-protein coupled receptors family 1 profile domain-containing protein	frameshift_variant	72/141	1.88284518828452	0.374699	22.3514665329657
BV898_11482	MTYJ01000106.1	243974	CxC5 like cysteine cluster associated with KDZ domain-containing protein	splice_acceptor_variant&intron_variant		0.159292944864087	0.353406333333333	21.9102531962898
BV898_09120	MTYJ01000070.1	182987	Gustatory receptor	splice_acceptor_variant&intron_variant		0.680544435548439	0.348446	21.8300325896215
BV898_10536	MTYJ01000091.1	197769	Uncharacterized protein	splice_donor_variant&intron_variant		1.12332695984704	0.347374	21.8149912258712
BV898_16630	MTYJ01000254.1	96203	Guanylate cyclase (EC 4.6.1.2)	splice_acceptor_variant&splice_region_variant&intron_variant		0.577893537359596	0.346700333333333	21.7949360742041
BV898_15411	MTYJ01000207.1	138716	Gustatory receptor	frameshift_variant	27/403	1.61462979482605	0.319323333333333	21.2384056154425
BV898_04071	MTYJ01000020.1	92145	UvrD-like helicase C-terminal domain-containing protein	frameshift_variant	61/79	11.701244813278	0.318853666666667	21.2183504637754
BV898_01461	MTYJ01000005.1	908261	SnoaL-like domain-containing protein	stop_lost&splice_region_variant	592/591	0.679475164011247	0.313440333333333	21.1230884933567
BV898_11810	MTYJ01000113.1	11812	Uncharacterized protein	frameshift_variant	127/208	3.11990686845169	0.305804	20.9977437954375
BV898_01010	MTYJ01000003.1	1152140	G-protein coupled receptors family 1 profile domain-containing protein	frameshift_variant	74/81	NA	0.282878333333333	20.5615442466784
BV898_18566	MTYJ01000375.1	30307	Uncharacterized protein	frameshift_variant	90/213	1.11229946524064	0.282214333333333	20.5414890950113
BV898_08404	MTYJ01000060.1	135277	SUN domain-containing protein 1	stop_gained	26/530	0.647534952170714	0.265579333333333	20.1804963650038
BV898_16925	MTYJ01000270.1	8233	SEA domain-containing protein	start_lost	1/204	3.96103896103896	0.260293	20.0150413637503
BV898_00865	MTYJ01000003.1	451800	Uncharacterized protein	stop_gained	94/99	2.99003322259136	0.237747	19.4585109049887
BV898_06293	MTYJ01000036.1	462836	Uncharacterized protein	start_lost&splice_region_variant	1/125	0.589622641509434	0.213579	18.8368012033091
BV898_14380	MTYJ01000175.1	33514	Uncharacterized protein	splice_donor_variant&intron_variant		0.744259699129058	0.198276	18.445725745801
BV898_16213	MTYJ01000237.1	119763	guanylate cyclase (EC 4.6.1.2)	splice_acceptor_variant&intron_variant		0.308053778880042	0.197833	18.4356981699674
BV898_13459	MTYJ01000149.1	120713	guanylate cyclase (EC 4.6.1.2)	splice_donor_variant&intron_variant		0.567117585848075	0.195305666666667	18.3755327149662
BV898_02851	MTYJ01000012.1	710186	Uncharacterized protein	frameshift_variant	275/281	1.25147579693034	0.18989	18.2050639257959
BV898_15268	MTYJ01000202.1	51435	Guanylate cyclase (EC 4.6.1.2)	splice_donor_variant&intron_variant		0.409650808000904	0.183266333333333	17.9944848332915
BV898_02071	MTYJ01000008.1	530226	Trichohyalin-plectin-homology domain-containing protein	splice_donor_variant&intron_variant		0.492012779552716	0.177577333333333	17.7939333166207
BV898_00364	MTYJ01000001.1	2015269	Intradiol ring-cleavage dioxygenases domain-containing protein	splice_acceptor_variant&intron_variant		NA	0.162722666666667	17.2223614941088
BV898_03405	MTYJ01000016.1	199259	Uncharacterized protein	splice_donor_variant&intron_variant		0.371238765142634	0.162205333333333	17.1922787666082
BV898_18370	MTYJ01000359.1	21884	CUB domain-containing protein	splice_acceptor_variant&intron_variant		3.38491295938104	0.160557	17.1020305841063
BV898_08241	MTYJ01000058.1	72676	G-protein coupled receptors family 1 profile domain-containing protein	stop_gained	384/389	2.38532110091743	0.159411666666667	17.0619202807721
BV898_04381	MTYJ01000021.1	664531	Uncharacterized protein	splice_acceptor_variant&intron_variant		2.01704545454545	0.150661333333333	16.7861619453497
BV898_03897	MTYJ01000019.1	147939	Receptor ligand binding region domain-containing protein	stop_gained	126/557	0.290498974709501	0.14485	16.5455001253447
BV898_15883	MTYJ01000226.1	22134	Uncharacterized protein	frameshift_variant	80/589	0.860321384425216	0.144132	16.5404863374279
BV898_08325	MTYJ01000059.1	92314	G-protein coupled receptors family 1 profile domain-containing protein	frameshift_variant	177/342	1.77130044843049	0.140188	16.4001002757583
BV898_09242	MTYJ01000072.1	74289	G-protein coupled receptors family 1 profile domain-containing protein	frameshift_variant	333/337	1.02490421455939	0.129299666666667	15.8987214840812
BV898_18231	MTYJ01000347.1	41226	Uncharacterized protein	frameshift_variant	177/352	1.65709598031173	0.125807666666667	15.7834043619955
BV898_04713	MTYJ01000024.1	19465	Uncharacterized protein	frameshift_variant&stop_lost&splice_region_variant	323/323	0.414258188824663	0.121917	15.6079217849085
BV898_16230	MTYJ01000238.1	78010	Uncharacterized protein	frameshift_variant	72/199	1.21473354231975	0.117741666666667	15.487590874906
BV898_17872	MTYJ01000321.1	71245	Uncharacterized protein	frameshift_variant	21/103	8.33333333333333	0.115348	15.3823013286538
BV898_17872	MTYJ01000321.1	71273	Uncharacterized protein	stop_gained	13/103	8.33333333333333	0.115348	15.3823013286538
BV898_07503	MTYJ01000049.1	392052	G-protein coupled receptors family 1 profile domain-containing protein	stop_gained	61/179	2.17537134643028	0.114530666666667	15.3371772374029
BV898_10756	MTYJ01000095.1	25725	Uncharacterized protein	frameshift_variant	240/246	1.08108108108108	0.109122	15.1767360240662
BV898_18541	MTYJ01000373.1	14093	Transmembrane protein	stop_lost&splice_region_variant	141/140	1.09537299338999	0.106464	15.0162948107295
BV898_16451	MTYJ01000247.1	39229	Receptor ligand binding region domain-containing protein	stop_gained	245/519	0.212726600073992	0.106416	15.0012534469792
BV898_08774	MTYJ01000066.1	26181	Uncharacterized protein	splice_acceptor_variant&intron_variant		4.0655737704918	0.0988256666666667	14.590122837804
BV898_16567	MTYJ01000251.1	46597	Receptor ligand binding region domain-containing protein	splice_acceptor_variant&intron_variant		0.33366322635374	0.0898893333333333	14.1188267736275
BV898_16567	MTYJ01000251.1	46598	Receptor ligand binding region domain-containing protein	splice_acceptor_variant&intron_variant		0.33366322635374	0.0898893333333333	14.1188267736275
BV898_17421	MTYJ01000296.1	61546	G-protein coupled receptors family 1 profile domain-containing protein	start_lost	1/207	5.44	0.082488	13.7528202557032
BV898_17893	MTYJ01000323.1	57077	SWIM-type domain-containing protein	splice_acceptor_variant&intron_variant		1.35288966725044	0.0710783333333333	13.1511657056906
BV898_17893	MTYJ01000323.1	59250	SWIM-type domain-containing protein	frameshift_variant	844/885	1.35288966725044	0.0710783333333333	13.1511657056906
BV898_10364	MTYJ01000088.1	186202	Uncharacterized protein	frameshift_variant	306/318	1.31121642969984	0.0606696666666667	12.5946352469291
BV898_15732	MTYJ01000218.1	138987	Retrotransposon gag domain-containing protein	stop_gained	134/141	5.41871921182266	0.0532066666666667	12.1383805465029
BV898_15140	MTYJ01000198.1	91146	RNA-directed DNA polymerase (EC 2.7.7.49)	frameshift_variant	117/470	3.94062078272605	0.0383366666666667	11.281022812735
BV898_06499	MTYJ01000038.1	341274	SF3 helicase domain-containing protein	splice_acceptor_variant&intron_variant		0.643360361557889	0.025751	10.4587615943846
BV898_02816	MTYJ01000012.1	516227	Receptor ligand binding region domain-containing protein	frameshift_variant	87/667	0.332728372655777	0.0201806666666667	10.1178240160441
BV898_08841	MTYJ01000066.1	394187	Uncharacterized protein	frameshift_variant	316/348	1.0812746151092	0.0135276666666667	9.73677613436952
BV898_01604	MTYJ01000006.1	455788	Bulb-type lectin domain-containing protein	stop_lost&splice_region_variant	163/162	3.86252045826514	0	9.33065931311106
BV898_03030	MTYJ01000014.1	198200	G-protein coupled receptors family 1 profile domain-containing protein	stop_gained	71/187	0.268817204301075	0	9.33065931311106
BV898_04321	MTYJ01000021.1	403567	Uncharacterized protein	stop_gained	149/208	4.46002805049088	0	9.33065931311106
BV898_04321	MTYJ01000021.1	403746	Uncharacterized protein	frameshift_variant&stop_lost&splice_region_variant	209/208	4.46002805049088	0	9.33065931311106
BV898_05186	MTYJ01000027.1	288347	DDE-1 domain-containing protein;Uncharacterized protein	splice_donor_variant&intron_variant		2.34719596723377	0	9.33065931311106
BV898_05415	MTYJ01000029.1	274549	Uncharacterized protein	start_lost	1/77	4.08510638297872	0	9.33065931311106
BV898_05711	MTYJ01000031.1	590245	Aminopeptidase NPEPL1	start_lost&splice_region_variant	1/144	1.83982683982684	0	9.33065931311106
BV898_09220	MTYJ01000071.1	314594	Uncharacterized protein	stop_gained	22/80	9.26229508196721	0	9.33065931311106
BV898_09839	MTYJ01000079.1	318893	Uncharacterized protein	stop_gained&splice_region_variant	532/712	0.921409214092141	0	9.33065931311106
BV898_10090	MTYJ01000083.1	7419	Uncharacterized protein	frameshift_variant	227/378	1.13432835820896	0	9.33065931311106
BV898_10918	MTYJ01000097.1	111881	Uncharacterized protein	stop_gained	48/222	0.634920634920635	0	9.33065931311106
BV898_11591	MTYJ01000108.1	206433	Uncharacterized protein	stop_gained	116/116	2.62784090909091	0	9.33065931311106
BV898_11717	MTYJ01000111.1	74621	non-specific serine/threonine protein kinase (EC 2.7.11.1)	splice_donor_variant&intron_variant		0.565302144249513	0	9.33065931311106
BV898_12571	MTYJ01000128.1	226921	Uncharacterized protein	splice_acceptor_variant&intron_variant		2.08461066830166	0	9.33065931311106
BV898_13000	MTYJ01000137.1	186990	Bulb-type lectin domain-containing protein	stop_lost&splice_region_variant	99/98	2.01342281879195	0	9.33065931311106
BV898_13433	MTYJ01000148.1	159167	Uncharacterized protein	frameshift_variant	104/139	1.13636363636364	0	9.33065931311106
BV898_14695	MTYJ01000184.1	52268	Uncharacterized protein	stop_gained	68/194	1.57728706624606	0	9.33065931311106
BV898_15674	MTYJ01000217.1	15033	Uncharacterized protein	stop_lost&splice_region_variant	170/169	4.77495107632094	0	9.33065931311106
BV898_16869	MTYJ01000267.1	49714	Uncharacterized protein	stop_lost&splice_region_variant	92/91	3.3033033033033	0	9.33065931311106
BV898_16881	MTYJ01000267.1	95428	Uncharacterized protein	stop_lost&splice_region_variant	80/79	13.6099585062241	0	9.33065931311106
BV898_16882	MTYJ01000267.1	95951	IBB domain-containing protein	stop_lost&splice_region_variant	109/108	8.65853658536585	0	9.33065931311106
BV898_16884	MTYJ01000267.1	99129	Uncharacterized protein	start_lost	1/150	13.4361233480176	0	9.33065931311106
BV898_17201	MTYJ01000285.1	20244	G-protein coupled receptors family 1 profile domain-containing protein	splice_acceptor_variant&intron_variant		1.86757215619694	0	9.33065931311106
BV898_18423	MTYJ01000363.1	28858	Reverse transcriptase domain-containing protein	stop_gained	8/127	2.8322440087146	0	9.33065931311106
BV898_18429	MTYJ01000363.1	51528	Uncharacterized protein	frameshift_variant&stop_gained	198/230	3.0868544600939	0	9.33065931311106
BV898_18763	MTYJ01000396.1	34964	Bulb-type lectin domain-containing protein	start_lost	1/160	1.67613636363636	0	9.33065931311106
BV898_20324	MTYJ01000283.1	58739	MORN repeat-containing protein 5	stop_gained	93/96	5.73378839590444	0	9.33065931311106
