## Supplementary material for "Modified meiosis in the tardigrade *Hypsibius exemplaris* maintains heterozygosity across the genome": Table S4

Gene_ID	Scaffold	Variant_Position	Median_Coverage	Median_ALT_frequency	Median_p_value
BV898_00880	MTYJ01000003.1	534213	26	0.375	0.181723381
BV898_01419	MTYJ01000005.1	665296	17	0.5	0.687424196
BV898_01555	MTYJ01000006.1	295280	97	0.708333333	0.999999998
BV898_01619	MTYJ01000006.1	494397	282	0.540616246	0.995155614
BV898_01817	MTYJ01000007.1	264559	82	0.512195122	0.80504739
BV898_01891	MTYJ01000007.1	667339	78	0.383561644	0.083558559
BV898_02281	MTYJ01000009.1	608919	187	0.467625899	0.480583942
BV898_02503	MTYJ01000010.1	801992	410	0.465384615	0.41762068
BV898_02756	MTYJ01000012.1	201336	56	0.5	0.716015128
BV898_02782	MTYJ01000012.1	347318	42	0.514285714	0.801506822
BV898_03096	MTYJ01000014.1	510763	57	0.210526316	4.24E-05
BV898_04306	MTYJ01000021.1	330227	45	0.333333333	0.033388579
BV898_04632	MTYJ01000023.1	302076	26	0.409090909	0.35851373
BV898_05481	MTYJ01000030.1	20193	84	0.666666667	0.999902074
BV898_05481	MTYJ01000030.1	20227	84	0.642857143	0.999476542
BV898_05738	MTYJ01000032.1	119653	469	0.485772358	0.759799787
BV898_06705	MTYJ01000041.1	313485	102	0.470588235	0.537589411
BV898_07127	MTYJ01000045.1	409979	4888	0.53396072	1
BV898_07590	MTYJ01000050.1	312291	14	0.214285714	0.046092478
BV898_07645	MTYJ01000051.1	153419	71	0.466666667	0.50707028
BV898_07915	MTYJ01000054.1	123391	102	0.052631579	5.60E-19
BV898_08096	MTYJ01000056.1	143031	36	0.205882353	0.001288711
BV898_08182	MTYJ01000057.1	198158	4260	0.460206835	0.078334823
BV898_08671	MTYJ01000063.1	313357	32	0.4375	0.434366785
BV898_09034	MTYJ01000069.1	219803	45	0.511111111	0.755007593
BV898_09527	MTYJ01000075.1	294546	491	0.362525458	7.77E-07
BV898_10169	MTYJ01000085.1	165417	15	0.833333333	0.999778244
BV898_10365	MTYJ01000088.1	189065	33	0.121212121	2.25E-05
BV898_11382	MTYJ01000105.1	106521	45	0.444444444	0.419462581
BV898_12065	MTYJ01000117.1	251872	42	0.761904762	0.999969816
BV898_13101	MTYJ01000140.1	29319	113	0.515384615	0.859993698
BV898_13116	MTYJ01000140.1	79372	90	0.423913043	0.212498928
BV898_13162	MTYJ01000141.1	190893	18	0.090909091	0.000321783
BV898_13529	MTYJ01000151.1	81532	22	0.545454545	0.819626207
BV898_14125	MTYJ01000168.1	47246	72	0.596153846	0.974372496
BV898_14244	MTYJ01000171.1	80336	98	0.5	0.751342373
BV898_14758	MTYJ01000186.1	32053	403	0.389438944	0.002580934
BV898_14880	MTYJ01000190.1	94284	168	0.994285714	1
BV898_15327	MTYJ01000204.1	64541	39	0.542857143	0.846579016
BV898_16199	MTYJ01000237.1	20556	373	0.512064343	0.949791868
BV898_16970	MTYJ01000272.1	72566	53	0.384615385	0.078195677
BV898_17208	MTYJ01000285.1	49251	18	0.333333333	0.175728194
BV898_17634	MTYJ01000308.1	3458	17	0.454545455	0.525390451
BV898_18166	MTYJ01000343.1	12372	22	0.130434783	0.000643512
BV898_18248	MTYJ01000349.1	13753	44	0.387096774	0.225861935
BV898_18843	MTYJ01000406.1	19228	50	0.843137255	0.999999022
BV898_19089	MTYJ01000442.1	23890	60	0.387755102	0.153079773
BV898_19993	MTYJ01001057.1	1333	875	0.391304348	1.45E-07
